# Cell Atlas at Single-Nuclei Resolution of the Adult Human Adrenal Gland and Adrenocortical Adenomas

**DOI:** 10.1101/2022.08.27.505530

**Authors:** Barbara Altieri, A. Kerim Secener, Somesh Sai, Cornelius Fischer, Silviu Sbiera, Panagiota Arampatzi, Sabine Herterich, Laura-Sophie Landwehr, Sarah N. Vitcetz, Caroline Braeuning, Martin Fassnacht, Cristina L. Ronchi, Sascha Sauer

## Abstract

The human adrenal gland is a complex endocrine tissue. Developmental studies on this tissue have been limited to animal models or human foetus. Here, we present a cell atlas analysis of the adult human normal adrenal gland, combining single-nuclei RNA sequencing and spatial transcriptome data to reconstruct adrenal gland development and tumourigenesis. We identified two populations of potential progenitor cells resident within the adrenal cortex: adrenocortical progenitors NR2F2^+^-ID1^+^ cells, located within and underneath the capsule, and medullary progenitors SYT1^+^-CHGA^−^ cells, located in islets in the subcapsular region. Using pseudotime analyses, we provided evidence of the centripetal nature of adrenocortical cell development and of the essential role played by the Wnt/β-catenin pathway in the adrenocortical self-renewal. By comparing transcriptional profiles of cells of normal adrenal glands and adrenocortical adenomas we revealed a high heterogeneity with six adenoma-specific clusters. Overall, our results give insights into adrenal plasticity and mechanisms underlying adrenocortical tumourigenesis.
