## Supplementary material for "Cell Atlas at Single-Nuclei Resolution of the Adult Human Adrenal Gland and Adrenocortical Adenomas": Table 1

### Sheet: Sheet1
Table 1. Overview of demographic details and transcriptome data of the 6 adult human normal adrenal glands included in the single nuclei RNA-sequencing
ID	Reason for surgery	Sex	Age	Adrenal side	# of QC’ed nuclei	Mean Counts	Mean Features per nucleus	Total Reads per sample
NAGe-1	EIA	F	54	right	2851	555	461	25668558
NAGe-2	EIA	F	49	right	921	1127	849	22781046
NAGe-3	EIA	M	71	left	2002	627	489	27786791
NAGr-1	RCC	M	56	left	2323	760	585	24765006
NAGr-2	RCC	M	81	left	2073	793	631	25215884
NAGr-3	RCC	M	68	left	1761	663	504	20974508
Abbreviation: EIA, endocrine inactive tumour; F, female; M, male; n.a., not available; NAG, normal adrenal gland; RCC, renal cell carcinoma; #, number.
