## Supplemental Table 4 for "Cell Atlas at Single-Nuclei Resolution of the Adult Human Adrenal Gland and Adrenocortical Adenomas"

### Sheet: Tabelle1
Supplementary Table 4. Summary of normal adult adrenal glands evaluated by immunohistochemistry
ID	Reason for surgery	Sex	Age	Adrenal side	SnRNA-seq	Visium
NAG-1	Tissue surrounding EIA	F	54	Right	NAGe-1	-
NAG-2	Tissue surrounding EIA	F	49	Right	NAGe-2	-
NAG-3	RCC	M	74	Right	-	-
NAG-4	RCC	M	68	Left	NAGr-3	-
NAG-5	RCC	M	76	Right	-	-
NAG-6	RCC	M	59	Right	-	-
NAG-7	RCC	M	57	Left	-	yes
NAG-8	Pancreas carcinoma	F	65	Left	-	-
NAG-9	RCC	M	63	Left	-	-
NAG-10	RCC	M	62	Left	-	-
NAG-11	RCC	M	84	Right	-	-
NAG-12	Renal oncocytoma	M	26	Right	-	-
NAG-13	RCC	F	75	Left	-	-
NAG-14	RCC	M	56	Right	-	-
NAG-15	RCC	M	51	Right	-	-
NAG-16	Urothelial carcinoma	M	71	Left	-	-
Abbreviation: EIA, endocrine inactive adenoma; F, female; M, male; n.a., not available; NAGe, normal adrenal gland from the tissue surrounding EIA; NAGr, normal adrenal gland from adrenalectomies performed during surgery for RCC; RCC, renal cell carcinoma.
