## Supplemental Table 5 for "Cell Atlas at Single-Nuclei Resolution of the Adult Human Adrenal Gland and Adrenocortical Adenomas"

### Sheet: Tabelle1
Supplementary Table 5. Primary antibodies used for the immunohistochemestry.
Zone specificity	Antibody	Species	Company	Catalog number	Dilution
Zona glomerulosa	CYP11B2	Mouse	gently provided by Celso Gomez Sanchez	clone 41-17B	1:500
Zona glomerulosa	DACH1	Rabbit policlonal	Sigma-Aldrich	HPA012672	1:500
Zona fasciculata	CYP17A1	Mouse monoclonal	Santa Cruz	sc-374244	1:500
Zona reticularis	CYB5A	Rabbit policlonal	Sigma-Aldrich	HPA047548	1:250
Zona reticularis	SULT2A1	Rabbit policlonal	Sigma-Aldrich	HPA041487	1:250
Fibroblast and connective tissue	COL1A2	Rabbit policlonal	Proteintech	14695-1-AP	1:7000
Fibroblast and connective tissue	MGP	Rabbit policlonal	Proteintech	10734-1-AP	1:750
Vascular endothelial cells	ENTPD1	Mouse monoclonal	Abcam	ab223842	1:1000
Medulla	CHGA	Mouse monoclonal	Thermo Fisher	MA5-13096 (clone LK2H10)	1:2000
Adrenocortical stem/progenitor cells	NR2F2	Mouse monoclonal	R&D system	PP-H7147-00	1:500
Adrenocortical stem/progenitor cells	ID1	Rabbit monoclonal	BioCheck	BCH-1/195-14	1:500
Adrenomedullary progenitor cells	SYT1	Rabbit policlonal	Sigma-Aldrich	HPA008394	1:750
