## Supplemental Table 6 for "Cell Atlas at Single-Nuclei Resolution of the Adult Human Adrenal Gland and Adrenocortical Adenomas"

### Sheet: Tabelle1
Supplementary Table 6. PCR primer sequences used for detecting the hot-spot mutation in CTNNB1, PRKACA and GNAS
Primers	Sequences	PCR-product (Bp)
CTNNB1_Exon 3
Forward	CAATCTACTAATGCTAATACTGTTTCG	300
Reverse	GACTTTCAGTAAGGCAATGAAAAA
PRKACA_Exon 7
Forward	GGTGACAGACTTCGGTTTCG	200
Reverse	TTGTAGCCCTGGAGCAAGAT
GNAS
Forward	CCTTTGCTTTAGATTGGCAATTAT	325
Reverse	CCTTTGCTTTAGATTGGCAATTAT
